# Progressive polysomal association of Upf1, Upf2, and Upf3 as ribosomes traverse mRNA coding regions

**DOI:** 10.1101/2021.12.03.471156

**Authors:** Robin Ganesan, Kotchaphorn Mangkalaphiban, Richard E. Baker, Feng He, Allan Jacobson

## Abstract

Upf1, Upf2, and Upf3 are the central regulators of nonsense-mediated mRNA decay (NMD), the eukaryotic mRNA quality control pathway generally triggered when a premature termination codon is recognized by the ribosome. The NMD-related functions of the Upf proteins likely commence while these factors are ribosome-associated, but little is known of the timing of their ribosome binding, their specificity for ribosomes translating NMD substrates, or the nature and role of any ribosome:Upf complexes. Here, we have elucidated details of the ribosome-associated steps of NMD. By combining yeast genetics with selective ribosome profiling and co-sedimentation analyses of polysomes with wild-type and mutant Upf proteins, our approaches have identified distinct states of ribosome:Upf association. All three Upf factors manifest progressive polysome association as mRNA translation proceeds, but these events appear to be preceded by formation of a Upf1:80S complex as mRNAs initiate translation. This complex is likely executing an early mRNA surveillance function.
