## Supplementary Tables 1 to 11 for "Progressive polysomal association of Upf1, Upf2, and Upf3 as ribosomes traverse mRNA coding regions": Supplementary Table 1 NMD substrate enrichment.xlsx

### Sheet: Sheet1
Fisher's exact test
All transcripts					IP-enriched (log2FoldChange > 0)					IP-depleted (log2FoldChange < 0)
FLAG-UPF1 (-CHX)					FLAG-UPF1 (-CHX)					FLAG-UPF1 (-CHX)
	NMD substrates	non-NMD substrates	Total			NMD substrates	non-NMD substrates	Total			NMD substrates	non-NMD substrates	Total
log2FoldChange > 0	193	1790	1983		log2FoldChange > 1	93	473	566		log2FoldChange < -1	95	1284	1379
log2FoldChange <= 0	162	2469	2631		log2FoldChange > 0 and <= 1	100	1317	1417		log2FoldChange < 0 and >= -1	67	1185	1252
Total	355	4259	4614		Total	193	1790	1983		Total	162	2469	2631
	p-value = 7.589e-06	Odds ratio = 1.643055				p-value = 1.402e-09	Odds ratio = 2.588029				p-value = 0.1049	Odds ratio = 1.30845
FLAG-UPF1 (+CHX)					FLAG-UPF1 (+CHX)					FLAG-UPF1 (+CHX)
	NMD substrates	non-NMD substrates	Total			NMD substrates	non-NMD substrates	Total			NMD substrates	non-NMD substrates	Total
log2FoldChange > 0	137	1901	2038		log2FoldChange > 1	71	552	623		log2FoldChange < -1	53	898	951
log2FoldChange <= 0	117	2118	2235		log2FoldChange > 0 and <= 1	66	1349	1415		log2FoldChange < 0 and >= -1	64	1220	1284
Total	254	4019	4273		Total	137	1901	2038		Total	117	2118	2235
	p-value = 0.04452	Odds ratio = 1.304515				p-value = 8.142e-08	Odds ratio = 2.627576				p-value = 0.565	Odds ratio = 1.125008
FLAG-UPF2 (-CHX)					FLAG-UPF2 (-CHX)					FLAG-UPF2 (-CHX)
	NMD substrates	non-NMD substrates	Total			NMD substrates	non-NMD substrates	Total			NMD substrates	non-NMD substrates	Total
log2FoldChange > 0	223	1894	2117		log2FoldChange > 1	69	362	431		log2FoldChange < -1	106	1392	1498
log2FoldChange <= 0	200	2524	2724		log2FoldChange > 0 and <= 1	154	1532	1686		log2FoldChange < 0 and >= -1	94	1132	1226
Total	423	4418	4841		Total	223	1894	2117		Total	200	2524	2724
	p-value = 0.0001153	Odds ratio = 1.485731				p-value = 6.987e-05	Odds ratio = 1.895593				p-value = 0.5558	Odds ratio = 0.9170633
FLAG-UPF2 (+CHX)					FLAG-UPF2 (+CHX)					FLAG-UPF2 (+CHX)
	NMD substrates	non-NMD substrates	Total			NMD substrates	non-NMD substrates	Total			NMD substrates	non-NMD substrates	Total
log2FoldChange > 0	225	1877	2102		log2FoldChange > 1	77	408	485		log2FoldChange < -1	123	1477	1600
log2FoldChange <= 0	245	2608	2853		log2FoldChange > 0 and <= 1	148	1469	1617		log2FoldChange < 0 and >= -1	122	1131	1253
Total	470	4485	4955		Total	225	1877	2102		Total	245	2608	2853
	p-value = 0.01238	Odds ratio = 1.27595				p-value = 5.338e-05	Odds ratio = 1.872681				p-value = 0.05927	Odds ratio = 0.7720957
FLAG-UPF3 (-CHX)					FLAG-UPF3 (-CHX)					FLAG-UPF3 (-CHX)
	NMD substrates	non-NMD substrates	Total			NMD substrates	non-NMD substrates	Total			NMD substrates	non-NMD substrates	Total
log2FoldChange > 0	204	1927	2131		log2FoldChange > 1	99	573	672		log2FoldChange < -1	97	1401	1498
log2FoldChange <= 0	185	2412	2597		log2FoldChange > 0 and <= 1	105	1354	1459		log2FoldChange < 0 and >= -1	88	1011	1099
Total	389	4339	4728		Total	204	1927	2131		Total	185	2412	2597
	p-value = 0.00242	Odds ratio = 1.380127				p-value = 1.246e-07	Odds ratio = 2.227072				p-value = 0.1425	Odds ratio = 0.795508
FLAG-UPF3 (+CHX)					FLAG-UPF3 (+CHX)					FLAG-UPF3 (+CHX)
	NMD substrates	non-NMD substrates	Total			NMD substrates	non-NMD substrates	Total			NMD substrates	non-NMD substrates	Total
log2FoldChange > 0	199	1939	2138		log2FoldChange > 1	100	598	698		log2FoldChange < -1	135	1444	1579
log2FoldChange <= 0	224	2479	2703		log2FoldChange > 0 and <= 1	99	1341	1440		log2FoldChange < 0 and >= -1	89	1035	1124
Total	423	4418	4841		Total	199	1939	2138		Total	224	2479	2703
	p-value = 0.2189	Odds ratio = 1.135773				p-value = 7.601e-08	Odds ratio = 2.264197				p-value = 0.572	Odds ratio = 1.087211
UPF1-FLAG (+CHX)					UPF1-FLAG (+CHX)					UPF1-FLAG (+CHX)
	NMD substrates	non-NMD substrates	Total			NMD substrates	non-NMD substrates	Total			NMD substrates	non-NMD substrates	Total
log2FoldChange > 0	320	2285	2605		log2FoldChange > 1	56	300	356		log2FoldChange < -1	119	833	952
log2FoldChange <= 0	342	2512	2854		log2FoldChange > 0 and <= 1	264	1985	2249		log2FoldChange < 0 and >= -1	223	1679	1902
Total	662	4797	5459		Total	320	2285	2605		Total	342	2512	2854
	p-value = 0.74	Odds ratio = 1.028629				p-value = 0.03694	Odds ratio = 1.403334				p-value = 0.5417	Odds ratio = 1.075563
UPF1-FLAG/upf2Δ (+CHX)					UPF1-FLAG/upf2Δ (+CHX)					UPF1-FLAG/upf2Δ (+CHX)
	NMD substrates	non-NMD substrates	Total			NMD substrates	non-NMD substrates	Total			NMD substrates	non-NMD substrates	Total
log2FoldChange > 0	313	2362	2675		log2FoldChange > 1	74	346	420		log2FoldChange < -1	129	845	974
log2FoldChange <= 0	382	2525	2907		log2FoldChange > 0 and <= 1	239	2016	2255		log2FoldChange < 0 and >= -1	253	1680	1933
Total	695	4887	5582		Total	313	2362	2675		Total	382	2525	2907
	p-value = 0.1048	Odds ratio = 0.8759374				p-value = 9.242e-05	Odds ratio = 1.803498				p-value = 0.9075	Odds ratio = 1.013729
DE572AA-FLAG (+CHX)					DE572AA-FLAG (+CHX)					DE572AA-FLAG (+CHX)
	NMD substrates	non-NMD substrates	Total			NMD substrates	non-NMD substrates	Total			NMD substrates	non-NMD substrates	Total
log2FoldChange > 0	363	2315	2678		log2FoldChange > 1	74	219	293		log2FoldChange < -1	70	510	580
log2FoldChange <= 0	299	2482	2781		log2FoldChange > 0 and <= 1	289	2096	2385		log2FoldChange < 0 and >= -1	229	1972	2201
Total	662	4797	5459		Total	363	2315	2678		Total	299	2482	2781
	p-value = 0.001613	Odds ratio = 1.301556				p-value = 1.129e-08	Odds ratio = 2.449546				p-value = 0.2585	Odds ratio = 1.181915
Logistic regression: predicting NMD substrate status (NMD vs non-NMD) with log2(IP/Total) values
		All transcripts				IP-enriched (log2FoldChange > 0)				IP-depleted (log2FoldChange < 0)
Sample		Estimate	Std. Error	z value	p-value	Estimate	Std. Error	z value	p-value	Estimate	Std. Error	z value	p-value
FLAG-UPF1 (-CHX)	Intercept	-2.43777	0.05545	-43.96	< 2E-16	-2.73966	0.10944	-25.033	< 2E-16	-2.92785	0.12613	-23.213	< 2E-16
	log2FoldChange	0.20031	0.0361	5.549	2.88e-08	0.49187	0.06405	7.679	1.6e-14	-0.13413	0.05956	-2.252	0.0243
FLAG-UPF1 (+CHX)	Intercept	-2.76848	0.06533	-42.376	< 2E-16	-2.99139	0.12137	-24.646	< 2E-16	-3.0664	0.1439	-21.32	< 2E-16
	log2FoldChange	0.16196	0.04325	3.744	0.000181	0.3199	0.06182	5.175	2.28e-07	-0.1526	0.0914	-1.67	0.095
FLAG-UPF2 (-CHX)	Intercept	-2.28296	0.05189	-43.994	< 2E-16	-2.39029	0.09773	-24.458	< 2E-16	-2.50319	0.11287	-22.177	< 2E-16
	log2FoldChange	0.14944	0.03427	4.361	1.3e-05	0.31973	0.07864	4.066	4.79e-05	0.0206	0.05557	0.371	0.711
FLAG-UPF2 (+CHX)	Intercept	-2.20378	0.05009	-43.995	< 2E-16	-2.40094	0.09799	-24.503	< 2E-16	-2.35269	0.102184	-23.02	< 2E-16
	log2FoldChange	0.10234	0.03084	3.318	0.000907	0.33978	0.07535	4.509	6.51e-06	0.007661	0.047983	0.16	0.873
FLAG-UPF3 (-CHX)	Intercept	-2.34862	0.05357	-43.844	< 2E-16	-2.65642	0.10806	-24.582	< 2E-16	-2.47163	0.1117	-22.127	< 2E-16
	log2FoldChange	0.14203	0.03007	4.723	2.32e-06	0.42221	0.07264	5.812	6.16e-09	0.05243	0.04605	1.138	0.255
FLAG-UPF3 (+CHX)	Intercept	-2.29886	0.05184	-44.34	< 2E-16	-2.84338	0.11183	-25.43	< 2E-16	-2.41764	0.105011	-23.023	< 2E-16
	log2FoldChange	0.09698	0.02763	3.51	0.000448	0.51323	0.06439	7.97	1.58e-15	-0.007294	0.041652	-0.175	0.861
UPF1-FLAG (+CHX)	Intercept	-1.98201	0.041963	-47.232	< 2E-16	-2.00709	0.07507	-26.735	< 2E-16	-2.09351	0.08365	-25.027	< 2E-16
	log2FoldChange	-0.009114	0.03774	-0.241	0.809	0.06454	0.06948	0.929	0.353	-0.10908	0.0643	-1.696	0.0898
UPF1-FLAG/upf2Δ (+CHX)	Intercept	-1.95198	0.040971	-47.643	< 2E-16	-2.11922	0.07488	-28.303	< 2E-16	-1.9152	7832	-24.455	< 2E-16
	log2FoldChange	-0.009628	0.0355542	-0.271	0.786	0.14289	0.06141	2.327	0.02	-0.02929	0.06087	-0.481	0.63
DE572AA-FLAG (+CHX)	Intercept	-1.97872	0.04157	-47.596	< 2E-16	-1.98904	0.06923	-28.713	< 2E-16	-2.13546	0.08495	-25.138	< 2E-16
	log2FoldChange	0.17061	0.04159	4.103	4.09e-05	0.222	0.06054	3.667	0.000246	-0.02779	0.08508	-0.327	0.744
