## Supplementary Tables 1 to 11 for "Progressive polysomal association of Upf1, Upf2, and Upf3 as ribosomes traverse mRNA coding regions": Supplementary Table 2 L vs M abundance.xlsx

### Sheet: Sheet1
Comparison of M vs L footprints abundance 5' and 3' of the mRNA coding region (CDS) by Fisher's exact test
FLAG-UPF1 (+CHX)
	L footprint	M footprint	Total
Number of mRNAs with higher abundance in the 5' half of CDS	2644	987	3631
Number of mRNAs with higher abundance in the 3' half of CDS	1593	3177	4770
Total	4237	4164	8401
	p-value < 2.2e-16	Odds ratio = 5.341332
UPF1-FLAG (+CHX)
	L footprint	M footprint	Total
Number of mRNAs with higher abundance in the 5' half of CDS	3048	948	3996
Number of mRNAs with higher abundance in the 3' half of CDS	1710	3820	5530
Total	4758	4768	9526
	p-value < 2.2e-16	Odds ratio = 7.180561
UPF1-FLAG/upf2Δ (+CHX)
	L footprint	M footprint	Total
Number of mRNAs with higher abundance in the 5' half of CDS	3119	902	4021
Number of mRNAs with higher abundance in the 3' half of CDS	1754	3905	5659
Total	4873	4807	9680
	p-value < 2.2e-16	Odds ratio = 7.6964
