## Supplementary Tables 1 to 11 for "Progressive polysomal association of Upf1, Upf2, and Upf3 as ribosomes traverse mRNA coding regions": Supplementary Table 3 Strains.xlsx

### Sheet: Sheet1
Name	Genotype
HFY114	MAT a ade2-1 his3-11,15 leu2-3,112 trp1-1 ura3-1 can1-100 UPF1 NMD2 UPF3
HFY871	MAT a ade2-1 his3-11,15 leu2-3,112 trp1-1 ura3-1 can1-100 upf1::HIS3 NMD2 UPF3
HFY115	MAT α ade2-1 his3-11,15 leu2-3,112 trp1-1 ura3-1 can1-100 UPF1 nmd2::HIS3 UPF3
HFY861	MAT a ade2-1 his3-11,15 leu2-3,112 trp1-1 ura3-1 can1-100 UPF1 NMD2 upf3::HIS3
HFY467	MAT a ade2-1, his3-11,15, leu2-3,112, trp1-1, ura3-1, can1-100, nmd2::HIS3, upf1::URA3
HFY2996	MAT a ade2-1 his3-11,15 leu2-3,112 trp1-1 ura3-1 can1-100 HA-DCP2 upf1::HIS3 NMD2 UPF3
HFY3039	MAT a ade2-1 his3-11,15 leu2-3,112 trp1-1 ura3-1 can1-100 HA-dcp2U1U2 UPF1 UPF2 UPF3
YRG5205	MAT a ade2-1 his3-11,15 leu2-3,112 trp1-1 ura3-1 can1-100 HA-dcp2U1U2 upf1::HIS3 UPF2 UPF3
