## Supplementary Tables 1 to 11 for "Progressive polysomal association of Upf1, Upf2, and Upf3 as ribosomes traverse mRNA coding regions": Supplementary Table 4 Oligonucleotides.xlsx

### Sheet: Sheet1
Oligo	Sequence
5-N-His-UPF1	TTGTCATTATCAAATGGTCCATCATCATCATCATCATGGTTCCGGTTCTCACACTC
5-N-HIS-UPF1-r	GAGTGTGAGAACCGGAACCATGATGATGATGATGATGGACCATTTGATAATGACAA
5Upf1C62Ymut	GCCTTCAGCTTCAGACAATTCATATGCGTATTGTGG
3Upf1C62Ymut	CCACAATACGCATATGAATTGTCTGAAGCTGAAGGC
K436F	CCC ACCAGGCACTGGTAGAACAGTTACTTC AGC A
K436R	TGCTGAAGTAACTGTTCTACCAGTGCCTGGTGGG
Upf1AKS-HPAmut	GCCTTCAGCTTCAGACAATTCATATGCGTATTGTGG
UPF1AKS-HPAmutrev	CGTGACTTGGGTTTAAAAGTTGTTAGACTTACCCATCCAGCTAGAGAAGATGTGGAGAGTTCCGTCTCCAACTT
5Upf1RRAAmut	AGACCCACGTTTAGAGCAGCAGGATCACGTAAGAAACCAATGGCC
3Upf1RRAAmut	GGCCATTGGTTTCTTACGTGATCCTGCTGCTCTAAACGTGGGTCT
Upf1R779C	TGTTGTTCATTGGCACAAACACACGATAAGATTATGTAATCCTTTTC
Upf1R779Crev	GAAAAGGATTACATAATCTTATCGTGTGTTTGTGCCAATGAACAACA
5Upf1XhoProm	GCGCGCTCGAGCTCAATAATATTAAACGAGTGAATGCTT
3Upf1BamProm	GCGCGCGGATCCTTGATAATGACAATGATTGATGTAATATAAAAAGTA
Xho-UPF2promoter	GCGCGCCTCGAGAACCGCCAGAGTTGAGATCTTTTC
UPF2promoterBam	GCGCGCGGATCCAATTTCTGTCCAATGTATTATCAATGCAG
Upf2-425-fwd	TACCGGGCCCCCCCTCGAGGTCGACAACCGCCAGAGTTGAGATC
Upf2-425-rev	TGGAGCTCCACCGCGGTGGCGGCCGCAGACGATCTGATATACCAAAAACTAAAG
5'Sal-UPF3	GCGCGCGTCGACATGAGCAATGTGGCTGGGGAATTG
3'Xba-UPF3	GCGCGCTCTAGATTACTTCTTGGTATCATCACG
