## Supplementary Tables 1 to 11 for "Progressive polysomal association of Upf1, Upf2, and Upf3 as ribosomes traverse mRNA coding regions": Supplementary Table 5 Plasmids.xlsx

### Sheet: Sheet1
Plasmid	Description
YEplac112	Yeast episomal plasmid
pG1-FLAG-UPF1	Yeast episomal plasmid containing entire UPF1 coding region as a 3.6kb BamHI fragment; FLAG-tag fused at the N-terminus
YEplac112-FLAG-UPF2	Yeast episomal plasmid containing entire UPF2 coding region; FLAG-tag fused at the N-terminus; same as YEplac112-F2-NMD2
pRS425	Yeast episomal plasmid
pRS316	Yeast centromeric plasmid
YEplac195-TPI-UPF3	Yeast episomal plasmid containing entire UPF3 coding region; expressed under the TPI promoter
YEplac195-TPI-FLAG-UPF3	Yeast episomal plasmid containing entire UPF3 coding region; FLAG-tag fused at the N-terminus; expressed under the TPI promoter
YEplac112-6XHis-UPF1	Yeast episomal plasmid containing entire UPF1 coding region; 6XHis-tag fused at the N-terminus
pRS425-UPF1-FLAG	Yeast episomal plasmid containing entire UPF1 coding region; FLAG-tag fused at the C-terminus; expressed under the TDH3 promoter
pRS425-C62Y-FLAG	Same as pRS425-UPF1-FLAG, containing C62Y mutation
pRS425-K436E-FLAG	Same as pRS425-UPF1-FLAG, containing K436E mutation
pRS425-DE572AA-FLAG	Same as pRS425-UPF1-FLAG, containing DE572AA mutation
pRS425-AKS484HPA-FLAG	Same as pRS425-UPF1-FLAG, containing AKS484HPA mutation
pRS425-R779C-FLAG	Same as pRS425-UPF1-FLAG, containing R779C mutation
pRS425-RR793AA-FLAG	Same as pRS425-UPF1-FLAG, containing RR793AA mutation
pRS316-UPF1-FLAG	Yeast centromeric plasmid containing entire UPF1 coding region; FLAG-tag fused at the C-terminus; expressed under the TDH3 promoter
pRS316-C62Y-FLAG	Same as pRS316-UPF1-FLAG, containing C62Y mutation
pRS316-K436E-FLAG	Same as pRS316-UPF1-FLAG, containing K436E mutation
pRS316-DE572AA-FLAG	Same as pRS316-UPF1-FLAG, containing DE572AA mutation
pRS316-AKS484HPA-FLAG	Same as pRS316-UPF1-FLAG, containing C62Y mutation
pRS316-R779C-FLAG	Same as pRS316-UPF1-FLAG, containing R779C mutation
pRS316-RR793AA-FLAG	Same as pRS316-UPF1-FLAG, containing RR793AA mutation
pRS425-UPF2-FLAG	Yeast episomal plasmid containing entire UPF2 coding region; FLAG-tag fused at the N-terminus
pRS425-UPF2	Yeast episomal plasmid containing entire UPF2 coding region; expressed under its own promoter
YEplac195-TPI-UPF3	Yeast episomal plasmid containing entire UPF3 coding region; expressed under the TPI promoter
pRS425-FLAG-UPF1	Yeast episomal plasmid containing entire UPF1 coding region; FLAG-tag fused at the N-terminus; expressed under the TDH3 promoter
