## Supplementary Tables 1 to 11 for "Progressive polysomal association of Upf1, Upf2, and Upf3 as ribosomes traverse mRNA coding regions": Supplementary Table 6 Sequencing statistics.xlsx

### Sheet: seq_stats
				1_cutadapt				2_remove-non-protein-coding-RNA-upfs					3_remove-PCR-duplicates
Strain	Source	Sample_ID	Library_prep_method	1_input	1_adapter_yes	1_too_short	1_output	2_input	2_rRNA_yes	2_rRNA_no	2_Upfs	2_output	3_input	3_dups_found	3_align_fail	3_output
UPF1-FLAG	Input ribosomes	Q5017	QIAseq_FastSelect	127578081	125868998	2852396	123016602	123016602	61861474	61155128	183613	60971515	60971515	46958970	3395672	10616873
UPF1-FLAG	Input ribosomes	Q5019	QIAseq_FastSelect	81629016	79848929	1956714	77892215	77892215	35871655	42020560	127187	41893373	41893373	29480267	2075320	10337786
UPF1-FLAG	Input ribosomes	Q5020	QIAseq_FastSelect	100106790	97783527	2277383	95506144	95506144	42952039	52554105	154978	52399127	52399127	40910038	2869628	8619461
DE572AA-FLAG	Input ribosomes	Q5033	QIAseq_FastSelect	194947642	191417997	3519391	187898606	187898606	105015845	82882761	127370	82755391	82755391	73146857	5158424	4450110
DE572AA-FLAG	Input ribosomes	Q5034	QIAseq_FastSelect	68042467	66126485	1022184	65104301	65104301	30870780	34233521	53555	34179966	34179966	26685046	1843050	5651870
DE572AA-FLAG	Input ribosomes	Q5035	QIAseq_FastSelect	130690246	128549121	3810026	124739095	124739095	59547689	65191406	90134	65101272	65101272	56326188	3537660	5237424
UPF1-FLAG/upf2Δ	Input ribosomes	Q5334	QIAseq_FastSelect	50734064	49878197	1181228	48696969	48696969	21695406	27001563	58767	26942796	26942796	18551552	1581466	6809778
UPF1-FLAG/upf2Δ	Input ribosomes	Q5337	QIAseq_FastSelect	91232748	88497405	1643176	86854229	86854229	35151755	51702474	125184	51577290	51577290	9328736	39832629	9328736
UPF1-FLAG/upf2Δ	Input ribosomes	Q5338	QIAseq_FastSelect	45608849	44447890	664474	43783416	43783416	19894618	23888798	50586	23838212	23838212	14599307	1204692	8034213
WT + EV	Input ribosomes	Q5041	QIAseq_FastSelect	82548885	81605561	28338488	53267073	53267073	35454118	17812955	21095	17791860	17791860	14979115	1628092	1184653
WT + EV	Input ribosomes	Q5042	QIAseq_FastSelect	102658865	99659337	1032802	98626535	98626535	69086473	29540062	8403	29531659	29531659	25176061	1765780	2589818
WT + EV	Input ribosomes	Q5043	QIAseq_FastSelect	111043719	105464443	501009	104963434	104963434	88074355	16889079	4041	16885038	16885038	13234761	1651572	1998705
UPF1-FLAG	IP ribosomes	QU5017	QIAseq_FastSelect	100334370	85991079	648523	85342556	85342556	62655930	22686626	367539	22319087	22319087	16482727	4476259	1360101
UPF1-FLAG	IP ribosomes	QU5019	QIAseq_FastSelect	106802384	90605974	346695	90259279	90259279	72997980	17261299	204157	17057142	17057142	10266683	2152701	4637758
UPF1-FLAG	IP ribosomes	QU5020	QIAseq_FastSelect	84893035	70224555	248120	69976435	69976435	58860747	11115688	117276	10998412	10998412	6314715	1699240	2984457
DE572AA-FLAG	IP ribosomes	QU5033	QIAseq_FastSelect	150354515	122831839	483246	122348593	122348593	104071659	18276934	53179	18223755	18223755	11813648	2904866	3505241
DE572AA-FLAG	IP ribosomes	QU5034	QIAseq_FastSelect	81225693	70156618	491881	69664737	69664737	54525523	15139214	58397	15080817	15080817	8166260	2110717	4803840
DE572AA-FLAG	IP ribosomes	QU5035	QIAseq_FastSelect	96561581	78205308	285511	77919797	77919797	66433513	11486284	41722	11444562	11444562	6350783	1792105	3301674
UPF1-FLAG/upf2Δ	IP ribosomes	QU5334	QIAseq_FastSelect	66252678	53233955	201570	53032385	53032385	42584709	10447676	113553	10334123	10334123	5153268	1369403	3811452
UPF1-FLAG/upf2Δ	IP ribosomes	QU5337	QIAseq_FastSelect	161459636	128751635	540842	128210793	128210793	107006116	21204677	298573	20906104	20906104	15365898	3011887	2528319
UPF1-FLAG/upf2Δ	IP ribosomes	QU5338	QIAseq_FastSelect	166570295	136048610	479800	135568810	135568810	111651818	23916992	261450	23655542	23655542	17656345	3483489	2515708
FLAG-UPF1	Input ribosomes	R4816	RiboZero	95015707	86213478	7532337	78681141	78681141	35556330	43124811	448497	42676314	42676314	32770460	9279517	626337
FLAG-UPF1	Input ribosomes	R4819	RiboZero	126190905	117696619	13116062	104580557	104580557	47676445	56904112	621411	56282701	56282701	41633797	13647440	1001464
FLAG-UPF2	Input ribosomes	R4820	RiboZero	126660776	121981986	19100443	102881543	102881543	44063351	58818192	209811	58608381	58608381	45913807	10813346	1881228
FLAG-UPF2	Input ribosomes	R4821	RiboZero	115183755	111054083	16921748	94132335	94132335	38106978	56025357	241771	55783586	55783586	42921057	9700548	3161981
FLAG-UPF3	Input ribosomes	R4880	RiboZero	123232417	107837256	14474454	93362802	93362802	37889012	55473790	194018	55279772	55279772	36274695	17772085	1232992
FLAG-UPF3	Input ribosomes	R4881	RiboZero	131070207	125797540	20802952	104994588	104994588	38022798	66971790	262429	66709361	66709361	49671085	15546361	1491915
WT + EV	Input ribosomes	R4869	RiboZero	135947167	126614286	20798121	105816165	105816165	43227492	62588673	49758	62538915	62538915	48826752	12879935	832228
WT + EV	Input ribosomes	R4870	RiboZero	132428361	124807688	13999213	110808475	110808475	42381079	68427396	44660	68382736	68382736	50704712	14811421	2866603
FLAG-UPF1	IP ribosomes	RU4816	RiboZero	110955545	99375299	10730760	88644539	88644539	32174363	56470176	12675959	43794217	43794217	29889602	11617748	2286867
FLAG-UPF1	IP ribosomes	RU4819	RiboZero	125863957	117821711	11740662	106081049	106081049	47413477	58667572	12148602	46518970	46518970	28946320	15983182	1589468
FLAG-UPF2	IP ribosomes	RU4820	RiboZero	134975342	128891806	7753174	121138632	121138632	41696132	79442500	3641519	75800981	75800981	53149765	20568641	2082575
FLAG-UPF2	IP ribosomes	RU4821	RiboZero	150564644	146113221	4058187	142055034	142055034	49007662	93047372	5739586	87307786	87307786	63075716	21474537	2757533
FLAG-UPF3	IP ribosomes	RU4880	RiboZero	127770203	110064075	10261905	99802170	99802170	37149485	62652685	5208101	57444584	57444584	35815424	20444308	1184852
FLAG-UPF3	IP ribosomes	RU4881	RiboZero	140244175	129692056	12891368	116800688	116800688	41925854	74874834	6434016	68440818	68440818	47297817	19104608	2038393
FLAG-UPF1/OEUpf2OEUpf3	Input ribosomes	R4902	RiboZero	152949327	142853292	21430891	121422401	121422401	58631598	62790803	370538	62420265	62420265	48400855	13326394	693016
FLAG-UPF1/OEUpf2OEUpf3	Input ribosomes	R4903	RiboZero	145683967	123795231	16797881	106997350	106997350	58039426	48957924	266167	48691757	48691757	35442406	12791036	458315
FLAG-UPF1/OEUpf2OEUpf3	IP ribosomes	RU4902	RiboZero	250298673	178271771	23230812	155040959	155040959	92460781	62580178	7564707	55015471	55015471	34764046	19861871	389554
FLAG-UPF1/OEUpf2OEUpf3	IP ribosomes	RU4903	RiboZero	144519994	124648139	14104339	110543800	110543800	50355758	60188042	8700854	51487188	51487188	33447315	17598837	441036
FLAG-UPF1	Input ribosomes	R4816minus	RiboZero	102782132	95651231	10977490	84673741	84673741	45826012	38847729	340524	38507205	38507205	26240728	10925393	1341084
FLAG-UPF1	Input ribosomes	R4819minus	RiboZero	124081040	121573601	12979076	108594525	108594525	70785142	37809383	337787	37471596	37471596	27283534	9550989	637073
FLAG-UPF2	Input ribosomes	R4820minus	RiboZero	124065294	119953044	18027760	101925284	101925284	49617044	52308240	173675	52134565	52134565	40155119	10749399	1230047
FLAG-UPF2	Input ribosomes	R4821minus	RiboZero	132593384	128397438	16259720	112137718	112137718	52788137	59349581	279482	59070099	59070099	45753311	10067580	3249208
FLAG-UPF3	Input ribosomes	R4880minus	RiboZero	124733288	116064317	17759747	98304570	98304570	45835761	52468809	275973	52192836	52192836	36711551	14386454	1094831
FLAG-UPF3	Input ribosomes	R4881minus	RiboZero	133419664	124344675	19233062	105111613	105111613	41587611	63524002	252055	63271947	63271947	43697297	17574810	1999840
WT + EV	Input ribosomes	R4869minus	RiboZero	126180287	105881383	14176909	91704474	91704474	46382898	45321576	35937	45285639	45285639	36733699	8054117	497823
WT + EV	Input ribosomes	R4870minus	RiboZero	131422895	126577945	20709421	105868524	105868524	57122571	48745953	31292	48714661	48714661	36586891	10606990	1520780
FLAG-UPF1	IP ribosomes	RU4816minus	RiboZero	126835429	121845175	16242331	105602844	105602844	52334525	53268319	11289149	41979170	41979170	26694964	14270828	1013378
FLAG-UPF1	IP ribosomes	RU4819minus	RiboZero	109196688	107839791	33948854	73890937	73890937	32477344	41413593	8575190	32838403	32838403	20088713	12372484	377206
FLAG-UPF2	IP ribosomes	RU4820minus	RiboZero	127480337	125244728	12237157	113007571	113007571	54421529	58586042	3640690	54945352	54945352	39983160	12660002	2302190
FLAG-UPF2	IP ribosomes	RU4821minus	RiboZero	136031424	133602771	5623886	127978885	127978885	65385320	62593565	4271345	58322220	58322220	41923211	11576815	4822194
FLAG-UPF3	IP ribosomes	RU4880minus	RiboZero	128315728	113710456	15353227	98357229	98357229	45730443	52626786	4453601	48173185	48173185	30638911	16714618	819656
FLAG-UPF3	IP ribosomes	RU4881minus	RiboZero	127709840	112022370	15423204	96599166	96599166	38485444	58113722	4724529	53389193	53389193	35070874	17406051	912268
