## Supplementary Tables 1 to 11 for "Progressive polysomal association of Upf1, Upf2, and Upf3 as ribosomes traverse mRNA coding regions": Supplementary Table 7 P-site offsets.xlsx

### Sheet: P-site offsets
			P-site offset from 5’ and 3’ ends of footprint to the first nucleotide in the P-site for each footprint length
Strain	Source	Sample_ID	20	21	22	23	27	28	29	30	31	32	37	38	39	40	41	42	43
UPF1-FLAG	Input ribosomes	Q5017	12 | 7	13 | 7	13 | 8	14 | 8	11 | 15	12 | 15	13 | 15	13 | 16	13 | 17	13 | 18	21 | 15	22 | 15	23 | 15	24 | 15	25 | 15	26 | 15	27 | 15
UPF1-FLAG	Input ribosomes	Q5019	12 | 7	13 | 7	13 | 8	14 | 8	11 | 15	12 | 15	13 | 15	13 | 16	13 | 17	13 | 18	21 | 15	22 | 15	23 | 15	24 | 15	25 | 15	26 | 15	27 | 15
UPF1-FLAG	Input ribosomes	Q5020	12 | 7	13 | 7	13 | 8	13 | 9	11 | 15	12 | 15	13 | 15	13 | 16	13 | 17	13 | 18	21 | 15	22 | 15	23 | 15	24 | 15	25 | 15	26 | 15	27 | 15
DE572AA-FLAG	Input ribosomes	Q5033	12 | 7	13 | 7	13 | 8	13 | 9	11 | 15	12 | 15	13 | 15	13 | 16	13 | 17	13 | 18	21 | 15	22 | 15	23 | 15	24 | 15	25 | 15	26 | 15	27 | 15
DE572AA-FLAG	Input ribosomes	Q5034	12 | 7	13 | 7	13 | 8	14 | 8	11 | 15	12 | 15	13 | 15	13 | 16	13 | 17	13 | 18	21 | 15	22 | 15	23 | 15	24 | 15	25 | 15	26 | 15	27 | 15
DE572AA-FLAG	Input ribosomes	Q5035	12 | 7	13 | 7	13 | 8	13 | 9	11 | 15	12 | 15	13 | 15	13 | 16	13 | 17	13 | 18	21 | 15	22 | 15	23 | 15	24 | 15	25 | 15	26 | 15	27 | 15
UPF1-FLAG/upf2Δ	Input ribosomes	Q5334	12 | 7	13 | 7	13 | 8	13 | 9	11 | 15	12 | 15	13 | 15	13 | 16	13 | 17	13 | 18	21 | 15	22 | 15	23 | 15	24 | 15	25 | 15	26 | 15	27 | 15
UPF1-FLAG/upf2Δ	Input ribosomes	Q5337	12 | 7	13 | 7	13 | 8	13 | 9	11 | 15	12 | 15	13 | 15	13 | 16	13 | 17	13 | 18	21 | 15	22 | 15	23 | 15	24 | 15	25 | 15	26 | 15	27 | 15
UPF1-FLAG/upf2Δ	Input ribosomes	Q5338	12 | 7	13 | 7	13 | 8	13 | 9	11 | 15	12 | 15	13 | 15	13 | 16	13 | 17	13 | 18	21 | 15	22 | 15	23 | 15	24 | 15	25 | 15	26 | 15	27 | 15
WT + EV	Input ribosomes	Q5041	12 | 7	13 | 7	13 | 8	13 | 9	11 | 15	12 | 15	13 | 15	13 | 16	13 | 17	13 | 18	21 | 15	22 | 15	23 | 15	24 | 15	25 | 15	26 | 15	27 | 15
WT + EV	Input ribosomes	Q5042	12 | 7	13 | 7	13 | 8	13 | 9	11 | 15	12 | 15	13 | 15	13 | 16	13 | 17	13 | 18	21 | 15	22 | 15	23 | 15	24 | 15	25 | 15	26 | 15	27 | 15
WT + EV	Input ribosomes	Q5043	12 | 7	13 | 7	13 | 8	13 | 9	11 | 15	12 | 15	13 | 15	13 | 16	13 | 17	13 | 18	21 | 15	22 | 15	23 | 15	24 | 15	25 | 15	26 | 15	27 | 15
UPF1-FLAG	IP ribosomes	QU5017	12 | 7	13 | 7	13 | 8	13 | 9	11 | 15	12 | 15	13 | 15	13 | 16	13 | 17	13 | 18	21 | 15	22 | 15	23 | 15	24 | 15	25 | 15	26 | 15	26 | 16
UPF1-FLAG	IP ribosomes	QU5019	12 | 7	13 | 7	13 | 8	13 | 9	11 | 15	12 | 15	13 | 15	13 | 16	13 | 17	13 | 18	21 | 15	22 | 15	23 | 15	24 | 15	24 | 16	26 | 15	27 | 15
UPF1-FLAG	IP ribosomes	QU5020	12 | 7	13 | 7	13 | 8	13 | 9	11 | 15	12 | 15	13 | 15	13 | 16	13 | 17	13 | 18	21 | 15	22 | 15	23 | 15	24 | 15	24 | 16	26 | 15	27 | 15
DE572AA-FLAG	IP ribosomes	QU5033	12 | 7	13 | 7	13 | 8	13 | 9	11 | 15	12 | 15	13 | 15	13 | 16	13 | 17	13 | 18	21 | 15	22 | 15	23 | 15	24 | 15	25 | 15	26 | 15	27 | 15
DE572AA-FLAG	IP ribosomes	QU5034	12 | 7	13 | 7	13 | 8	13 | 9	11 | 15	12 | 15	13 | 15	13 | 16	13 | 17	13 | 18	21 | 15	22 | 15	23 | 15	24 | 15	25 | 15	26 | 15	27 | 15
DE572AA-FLAG	IP ribosomes	QU5035	12 | 7	13 | 7	13 | 8	13 | 9	11 | 15	12 | 15	13 | 15	13 | 16	13 | 17	13 | 18	21 | 15	22 | 15	23 | 15	24 | 15	25 | 15	26 | 15	27 | 15
UPF1-FLAG/upf2Δ	IP ribosomes	QU5334	12 | 7	13 | 7	13 | 8	13 | 9	11 | 15	12 | 15	13 | 15	13 | 16	13 | 17	13 | 18	21 | 15	22 | 15	23 | 15	24 | 15	24 | 16	26 | 15	27 | 15
UPF1-FLAG/upf2Δ	IP ribosomes	QU5337	12 | 7	13 | 7	13 | 8	13 | 9	11 | 15	12 | 15	13 | 15	13 | 16	13 | 17	13 | 18	21 | 15	22 | 15	23 | 15	24 | 15	25 | 15	26 | 15	26 | 16
UPF1-FLAG/upf2Δ	IP ribosomes	QU5338	12 | 7	13 | 7	13 | 8	13 | 9	11 | 15	12 | 15	13 | 15	13 | 16	13 | 17	13 | 18	21 | 15	22 | 15	23 | 15	24 | 15	24 | 16	26 | 15	27 | 15
FLAG-UPF1	Input ribosomes	R4816	12 | 7	13 | 7	13 | 8	14 | 8	11 | 15	12 | 15	13 | 15	13 | 16	13 | 17	13 | 18	21 | 15	21 | 16	23 | 15	23 | 16	24 | 16	26 | 15	27 | 15
FLAG-UPF1	Input ribosomes	R4819	12 | 7	13 | 7	13 | 8	13 | 9	11 | 15	12 | 15	13 | 15	13 | 16	13 | 17	13 | 18	21 | 15	22 | 15	23 | 15	23 | 16	24 | 16	26 | 15	27 | 15
FLAG-UPF2	Input ribosomes	R4820	12 | 7	13 | 7	13 | 8	14 | 8	11 | 15	12 | 15	13 | 15	13 | 16	13 | 17	13 | 18	21 | 15	22 | 15	23 | 15	22 | 17	25 | 15	26 | 15	27 | 15
FLAG-UPF2	Input ribosomes	R4821	12 | 7	13 | 7	13 | 8	14 | 8	11 | 15	12 | 15	13 | 15	13 | 16	13 | 17	13 | 18	21 | 15	22 | 15	23 | 15	22 | 17	25 | 15	26 | 15	27 | 15
FLAG-UPF3	Input ribosomes	R4880	12 | 7	13 | 7	13 | 8	13 | 9	11 | 15	12 | 15	13 | 15	13 | 16	13 | 17	13 | 18	21 | 15	22 | 15	23 | 15	24 | 15	25 | 15	26 | 15	27 | 15
FLAG-UPF3	Input ribosomes	R4881	12 | 7	13 | 7	13 | 8	13 | 9	11 | 15	12 | 15	13 | 15	13 | 16	13 | 17	13 | 18	21 | 15	22 | 15	23 | 15	23 | 16	25 | 15	26 | 15	27 | 15
WT + EV	Input ribosomes	R4869	12 | 7	13 | 7	13 | 8	14 | 8	11 | 15	12 | 15	13 | 15	13 | 16	13 | 17	13 | 18	21 | 15	21 | 16	23 | 15	23 | 16	25 | 15	26 | 15	27 | 15
WT + EV	Input ribosomes	R4870	12 | 7	13 | 7	13 | 8	14 | 8	11 | 15	12 | 15	13 | 15	13 | 16	13 | 17	13 | 18	21 | 15	22 | 15	23 | 15	23 | 16	25 | 15	26 | 15	27 | 15
FLAG-UPF1/OEUpf2OEUpf3	Input ribosomes	R4902	12 | 7	13 | 7	13 | 8	14 | 8	11 | 15	12 | 15	13 | 15	13 | 16	13 | 17	13 | 18	21 | 15	22 | 15	23 | 15	24 | 15	25 | 15	26 | 15	27 | 15
FLAG-UPF1/OEUpf2OEUpf3	Input ribosomes	R4903	12 | 7	13 | 7	13 | 8	14 | 8	11 | 15	12 | 15	13 | 15	13 | 16	13 | 17	13 | 18	21 | 15	22 | 15	23 | 15	24 | 15	25 | 15	26 | 15	27 | 15
FLAG-UPF1	Input ribosomes	R4816minus	12 | 7	13 | 7	13 | 8	14 | 8	11 | 15	12 | 15	13 | 15	13 | 16	13 | 17	13 | 18	21 | 15	22 | 15	23 | 15	24 | 15	25 | 15	26 | 15	27 | 15
FLAG-UPF1	Input ribosomes	R4819minus	12 | 7	13 | 7	13 | 8	14 | 8	12 | 14	12 | 15	13 | 15	13 | 16	13 | 17	13 | 18	21 | 15	22 | 15	23 | 15	24 | 15	25 | 15	26 | 15	27 | 15
FLAG-UPF2	Input ribosomes	R4820minus	12 | 7	13 | 7	13 | 8	14 | 8	12 | 14	12 | 15	13 | 15	13 | 16	13 | 17	13 | 18	21 | 15	22 | 15	23 | 15	24 | 15	25 | 15	26 | 15	27 | 15
FLAG-UPF2	Input ribosomes	R4821minus	12 | 7	13 | 7	13 | 8	14 | 8	11 | 15	12 | 15	13 | 15	13 | 16	13 | 17	13 | 18	21 | 15	22 | 15	23 | 15	24 | 15	25 | 15	26 | 15	27 | 15
FLAG-UPF3	Input ribosomes	R4880minus	12 | 7	13 | 7	13 | 8	14 | 8	12 | 14	12 | 15	13 | 15	13 | 16	13 | 17	13 | 18	21 | 15	22 | 15	23 | 15	24 | 15	25 | 15	26 | 15	27 | 15
FLAG-UPF3	Input ribosomes	R4881minus	12 | 7	13 | 7	13 | 8	14 | 8	11 | 15	12 | 15	13 | 15	13 | 16	13 | 17	13 | 18	21 | 15	22 | 15	23 | 15	24 | 15	25 | 15	26 | 15	27 | 15
WT + EV	Input ribosomes	R4869minus	12 | 7	13 | 7	13 | 8	14 | 8	11 | 15	12 | 15	13 | 15	13 | 16	13 | 17	13 | 18	21 | 15	22 | 15	23 | 15	24 | 15	25 | 15	26 | 15	27 | 15
WT + EV	Input ribosomes	R4870minus	12 | 7	13 | 7	13 | 8	14 | 8	13 | 13	12 | 15	13 | 15	13 | 16	13 | 17	13 | 18	21 | 15	22 | 15	23 | 15	24 | 15	25 | 15	26 | 15	27 | 15
FLAG-UPF1	IP ribosomes	RU4816	12 | 7	13 | 7	13 | 8	14 | 8	11 | 15	12 | 15	13 | 15	13 | 16	13 | 17	13 | 18	21 | 15	21 | 16	23 | 15	23 | 16	24 | 16	26 | 15	27 | 15
FLAG-UPF1	IP ribosomes	RU4819	12 | 7	13 | 7	13 | 8	13 | 9	11 | 15	12 | 15	13 | 15	13 | 16	13 | 17	13 | 18	21 | 15	22 | 15	23 | 15	23 | 16	24 | 16	26 | 15	27 | 15
FLAG-UPF2	IP ribosomes	RU4820	12 | 7	13 | 7	13 | 8	14 | 8	11 | 15	12 | 15	13 | 15	13 | 16	13 | 17	13 | 18	21 | 15	22 | 15	23 | 15	24 | 15	24 | 16	26 | 15	27 | 15
FLAG-UPF2	IP ribosomes	RU4821	12 | 7	13 | 7	13 | 8	14 | 8	11 | 15	12 | 15	13 | 15	13 | 16	13 | 17	13 | 18	21 | 15	21 | 16	23 | 15	23 | 16	24 | 16	26 | 15	27 | 15
FLAG-UPF3	IP ribosomes	RU4880	12 | 7	13 | 7	13 | 8	13 | 9	11 | 15	12 | 15	13 | 15	13 | 16	13 | 17	13 | 18	21 | 15	22 | 15	23 | 15	24 | 15	24 | 16	26 | 15	27 | 15
FLAG-UPF3	IP ribosomes	RU4881	12 | 7	13 | 7	13 | 8	13 | 9	11 | 15	12 | 15	13 | 15	13 | 16	13 | 17	13 | 18	21 | 15	22 | 15	23 | 15	24 | 15	24 | 16	26 | 15	27 | 15
FLAG-UPF1/OEUpf2OEUpf3	IP ribosomes	RU4902	13 | 6	12 | 8	13 | 8	14 | 8	11 | 15	12 | 15	13 | 15	13 | 16	13 | 17	13 | 18	21 | 15	21 | 16	23 | 15	23 | 16	24 | 16	26 | 15	27 | 15
FLAG-UPF1/OEUpf2OEUpf3	IP ribosomes	RU4903	13 | 6	13 | 7	13 | 8	14 | 8	11 | 15	12 | 15	13 | 15	13 | 16	13 | 17	13 | 18	21 | 15	22 | 15	23 | 15	24 | 15	25 | 15	26 | 15	27 | 15
FLAG-UPF1	IP ribosomes	RU4816minus	12 | 7	13 | 7	13 | 8	14 | 8	11 | 15	12 | 15	13 | 15	13 | 16	13 | 17	13 | 18	21 | 15	22 | 15	23 | 15	24 | 15	25 | 15	26 | 15	27 | 15
FLAG-UPF1	IP ribosomes	RU4819minus	12 | 7	13 | 7	13 | 8	14 | 8	11 | 15	12 | 15	13 | 15	13 | 16	13 | 17	13 | 18	21 | 15	22 | 15	23 | 15	24 | 15	25 | 15	26 | 15	27 | 15
FLAG-UPF2	IP ribosomes	RU4820minus	12 | 7	13 | 7	13 | 8	14 | 8	11 | 15	12 | 15	13 | 15	13 | 16	13 | 17	13 | 18	21 | 15	22 | 15	23 | 15	24 | 15	25 | 15	26 | 15	27 | 15
FLAG-UPF2	IP ribosomes	RU4821minus	12 | 7	13 | 7	13 | 8	14 | 8	11 | 15	12 | 15	13 | 15	13 | 16	13 | 17	13 | 18	21 | 15	22 | 15	23 | 15	24 | 15	25 | 15	26 | 15	27 | 15
FLAG-UPF3	IP ribosomes	RU4880minus	12 | 7	13 | 7	13 | 8	14 | 8	11 | 15	12 | 15	13 | 15	13 | 16	13 | 17	13 | 18	21 | 15	22 | 15	23 | 15	24 | 15	25 | 15	26 | 15	27 | 15
FLAG-UPF3	IP ribosomes	RU4881minus	12 | 7	13 | 7	13 | 8	14 | 8	11 | 15	12 | 15	13 | 15	13 | 16	13 | 17	13 | 18	21 | 15	22 | 15	23 | 15	24 | 15	25 | 15	26 | 15	27 | 15
